# *In vitro* evolution of Remdesivir resistance reveals genome plasticity of SARS-CoV-2

**DOI:** 10.1101/2021.02.01.429199

**Authors:** Agnieszka M. Szemiel, Andres Merits, Richard J. Orton, Oscar MacLean, Rute Maria Pinto, Arthur Wickenhagen, Gauthier Lieber, Matthew L. Turnbull, Sainan Wang, Daniel Mair, Ana da Silva Filipe, Brian J. Willett, Sam J. Wilson, Arvind H. Patel, Emma C. Thomson, Massimo Palmarini, Alain Kohl, Meredith E. Stewart

## Abstract

Remdesivir (RDV) is used widely for COVID-19 patients despite varying results in recent clinical trials. Here, we show how serially passaging SARS-CoV-2 *in vitro* in the presence of RDV selected for drug-resistant viral populations. We determined that the E802D mutation in the RNA-dependent RNA polymerase was sufficient to confer decreased RDV sensitivity without affecting viral fitness. Analysis of more than 200,000 sequences of globally circulating SARS-CoV-2 variants show no evidence of widespread transmission of RDV-resistant mutants. Surprisingly, we also observed changes in the Spike (i.e., H69 E484, N501, H655) corresponding to mutations identified in emerging SARS-CoV-2 variants indicating that they can arise *in vitro* in the absence of immune selection. This study illustrates SARS-CoV-2 genome plasticity and offers new perspectives on surveillance of viral variants.

**One Sentence Summary:** SARS-CoV-2 drug resistance & genome plasticity
