## Supplementary DataFile S1 for "*In vitro* evolution of Remdesivir resistance reveals genome plasticity of SARS-CoV-2"

### Sheet: Key
	Key
	Virus in text	Virus in Analysis
	Mediap13.1	PHE_02_2020_LGP13_LM_W1_NO
	Mediap13.4	PHE_02_2020_LGP13_HM_W1_NO
	DMSOp13.2	PHE_02_2020_LGP13_LD_W2_DMSO
	DMSOp13.5	PHE_02_2020_LGP13_HD_W2_DMSO
	Rem1p13.1	PHE_02_2020_LGP13_LR1_W1_1R
	Rem1p13.5	PHE_02_2020_LGP13_HR1_W2_1R
	Rem2.5p13.5,	PHE_02_2020_LGP13_HR2_W2_25R
	SARS-COV-2Engl2	PHE_02_2020_LGP3_WT
	Sheets	Name	Information
	1	Key	Key
	2	Wuhan	All mutations occuring in consensus sequence of SARS-COV-2 continually passaged virus and parent in comparison to SARS-CoV-2 Wu1
	3	All mutations PHE	Mutations occuring in sequence of SARS-COV-2 continually passaged virus and parent in comparison to SARS-CoV-2Wu2. Includes frequencyes
	4	In Del	Deletions and insertions occuring in the sequences

### Sheet: Wuhan
									Parental virus stock	Virus consistent passaged, no treatment	Virus consistent passaged, no treatment	Virus consistent passaged in DMSO	Virus consistent passaged in DMSO	Virus consistent passaged in 1uM remdesivir	Virus consistent passaged in 1uM remdesivir	Virus consistent passaged in 2.5uM remdesivir
AlignPos	ORF	ORFPos	SeqPos	RefBase	RefCodonPos	CodonPos	RefCodon	RefAA	>Consensus_PHE_02_2020_LGP3_WT_trim_ivar_consensus_threshold_0.6_quality_20	>Consensus_PHE_02_2020_LGP13_LM_W1_trim_ivar_consensus_threshold_0.6_quality_20	>Consensus_PHE_02_2020_LGP13_HM_W1_trim_ivar_consensus_threshold_0.6_quality_20	>Consensus_PHE_02_2020_LGP13_LD_W2_trim_ivar_consensus_threshold_0.6_quality_20	>Consensus_PHE_02_2020_LGP13_HD_W2_trim_ivar_consensus_threshold_0.6_quality_20	>Consensus_PHE_02_2020_LGP13_LR1_W1_trim_ivar_consensus_threshold_0.6_quality_20	>Consensus_PHE_02_2020_LGP13_HR1_W2_trim_ivar_consensus_threshold_0.6_quality_20	>Consensus_PHE_02_2020_LGP13_HR2_W2_trim_ivar_consensus_threshold_0.6_quality_20
444	ORF1ab-nsp1	179	444	T	178-179-180	2	gTt	V	.	.	.	Non:base[T/G]:pos[2]:codon[gTt/gGt]:dist[1]:aa[V/G]:179	.	.	Non:base[T/G]:pos[2]:codon[gTt/gGt]:dist[1]:aa[V/G]:179	Non:base[T/G]:pos[2]:codon[gTt/gGt]:dist[1]:aa[V/G]:179
648	ORF1ab-nsp1	383	648	A	382-383-384	2	aAt	N	.	.	Non:base[A/C]:pos[2]:codon[aAt/aCt]:dist[1]:aa[N/T]:383	.	.	.	.	.
745	ORF1ab-nsp1	480	745	C	478-479-480	3	aaC	N	.	.	.	.	.	Syn:base[C/T]:pos[3]:codon[aaC/aaT]:dist[1]:aa[N/N]:480	.	.
2161	ORF1ab-nsp2	1356	2161	A	1354-1355-1356	3	gaA	E	.	.	.	.	.	.	Non:base[A/C]:pos[3]:codon[gaA/gaC]:dist[1]:aa[E/D]:1356	.
2618	ORF1ab-nsp2	1813	2618	A	1813-1814-1815	1	Att	I	Non:base[A/G]:pos[1]:codon[Att/Gtt]:dist[1]:aa[I/V]:1813	Non:base[A/G]:pos[1]:codon[Att/Gtt]:dist[1]:aa[I/V]:1813	Non:base[A/G]:pos[1]:codon[Att/Gtt]:dist[1]:aa[I/V]:1813	Non:base[A/G]:pos[1]:codon[Att/Gtt]:dist[1]:aa[I/V]:1813	Non:base[A/G]:pos[1]:codon[Att/Gtt]:dist[1]:aa[I/V]:1813	Non:base[A/G]:pos[1]:codon[Att/Gtt]:dist[1]:aa[I/V]:1813	Non:base[A/G]:pos[1]:codon[Att/Gtt]:dist[1]:aa[I/V]:1813	Non:base[A/G]:pos[1]:codon[Att/Gtt]:dist[1]:aa[I/V]:1813
7274	ORF1ab-nsp3	4555	7274	T	4555-4556-4557	1	Ttt	F	.	.	.	.	.	.	.	Non:base[T/G]:pos[1]:codon[Ttt/Gtt]:dist[1]:aa[F/V]:4555
8308	ORF1ab-nsp3	5589	8308	A	5587-5588-5589	3	gaA	E	.	.	.	.	.	.	.	Non:base[A/C]:pos[3]:codon[gaA/gaC]:dist[1]:aa[E/D]:5589
8782	ORF1ab-nsp4	228	8782	C	226-227-228	3	agC	S	Syn:base[C/T]:pos[3]:codon[agC/agT]:dist[1]:aa[S/S]:228	Syn:base[C/T]:pos[3]:codon[agC/agT]:dist[1]:aa[S/S]:228	Syn:base[C/T]:pos[3]:codon[agC/agT]:dist[1]:aa[S/S]:228	Syn:base[C/T]:pos[3]:codon[agC/agT]:dist[1]:aa[S/S]:228	Syn:base[C/T]:pos[3]:codon[agC/agT]:dist[1]:aa[S/S]:228	Syn:base[C/T]:pos[3]:codon[agC/agT]:dist[1]:aa[S/S]:228	Syn:base[C/T]:pos[3]:codon[agC/agT]:dist[1]:aa[S/S]:228	Syn:base[C/T]:pos[3]:codon[agC/agT]:dist[1]:aa[S/S]:228
9352	ORF1ab-nsp4	798	9352	T	796-797-798	3	aaT	N	.	Non:base[T/G]:pos[3]:codon[aaT/aaG]:dist[1]:aa[N/K]:798	.	.	.	.	.	.
9449	ORF1ab-nsp4	895	9449	T	895-896-897	1	Tac	Y	.	.	Non:base[T/C]:pos[1]:codon[Tac/Cac]:dist[1]:aa[Y/H]:895	.	.	.	.	.
9852	ORF1ab-nsp4	1298	9852	A	1297-1298-1299	2	gAt	D	.	.	.	.	.	.	Non:base[A/C]:pos[2]:codon[gAt/gCt]:dist[1]:aa[D/A]:1298	.
10116	ORF1ab-nsp5A-B	62	10116	C	61-62-63	2	aCt	T	.	.	.	.	Non:base[C/T]:pos[2]:codon[aCt/aTt]:dist[1]:aa[T/I]:62	.	.	.
10533	ORF1ab-nsp5A-B	479	10533	G	478-479-480	2	tGt	C	.	.	.	Non:base[G/T]:pos[2]:codon[tGt/tTt]:dist[1]:aa[C/F]:479	.	.	.	.
11200	ORF1ab-nsp6	228	11200	C	226-227-228	3	gcC	A	.	.	.	Syn:base[C/T]:pos[3]:codon[gcC/gcT]:dist[1]:aa[A/A]:228	.	.	.	.
11475	ORF1ab-nsp6	503	11475	T	502-503-504	2	aTa	I	.	.	.	.	.	.	Non:base[T/C]:pos[2]:codon[aTa/aCa]:dist[1]:aa[I/T]:503	Non:base[T/C]:pos[2]:codon[aTa/aCa]:dist[1]:aa[I/T]:503
11522	ORF1ab-nsp6	550	11522	T	550-551-552	1	Ttt	F	.	Non:base[T/G]:pos[1]:codon[Ttt/Gtt]:dist[1]:aa[F/V]:550	.	Non:base[T/G]:pos[1]:codon[Ttt/Gtt]:dist[1]:aa[F/V]:550	Non:base[T/G]:pos[1]:codon[Ttt/Gtt]:dist[1]:aa[F/V]:550	.	.	.
11750	ORF1ab-nsp6	778	11750	C	778-779-780	1	Ctc	L	.	.	.	.	.	.	Non:base[C/T]:pos[1]:codon[Ctc/Ttc]:dist[1]:aa[L/F]:778	.
11803	ORF1ab-nsp6	831	11803	T	829-830-831	3	ggT	G	.	Syn:base[T/C]:pos[3]:codon[ggT/ggC]:dist[1]:aa[G/G]:831	.	.	.	.	.	.
13033	ORF1ab-nsp10	9	13033	T	7,8,9	3	aaT	N	.	.	.	.	.	Non:base[T/G]:pos[3]:codon[aaT/aaG]:dist[1]:aa[N/K]:9	.	.
13704	ORF1ab-nsp12	264	13704	T	262-263-264	3	aaT	N	.	.	.	Non:base[T/G]:pos[3]:codon[aaT/aaG]:dist[1]:aa[N/K]:264	.	.	.	.
15846	ORF1ab-nsp12	2406	15846	G	2404-2405-2406	3	gaG	E	.	.	.	.	.	.	Non:base[G/T]:pos[3]:codon[gaG/gaT]:dist[1]:aa[E/D]:2406	Non:base[G/T]:pos[3]:codon[gaG/gaT]:dist[1]:aa[E/D]:2406
15981	ORF1ab-nsp12	2541	15981	C	2539-2540-2541	3	atC	I	.	Syn:base[C/A]:pos[3]:codon[atC/atA]:dist[1]:aa[I/I]:2541	.	.	.	.	.	.
18488	ORF1ab-nsp14A2-B	449	18488	T	448-449-450	2	aTa	I	Non:base[T/C]:pos[2]:codon[aTa/aCa]:dist[1]:aa[I/T]:449	Non:base[T/C]:pos[2]:codon[aTa/aCa]:dist[1]:aa[I/T]:449	Non:base[T/C]:pos[2]:codon[aTa/aCa]:dist[1]:aa[I/T]:449	Non:base[T/C]:pos[2]:codon[aTa/aCa]:dist[1]:aa[I/T]:449	Non:base[T/C]:pos[2]:codon[aTa/aCa]:dist[1]:aa[I/T]:449	Non:base[T/C]:pos[2]:codon[aTa/aCa]:dist[1]:aa[I/T]:449	Non:base[T/C]:pos[2]:codon[aTa/aCa]:dist[1]:aa[I/T]:449	Non:base[T/C]:pos[2]:codon[aTa/aCa]:dist[1]:aa[I/T]:449
18788	ORF1ab-nsp14A2-B	749	18788	C	748-749-750	2	aCa	T	.	.	Non:base[C/T]:pos[2]:codon[aCa/aTa]:dist[1]:aa[T/I]:749	.	.	.	.	.
20425	ORF1ab-nsp15A1-B	805	20425	A	805-806-807	1	Att	I	.	.	.	Non:base[A/G]:pos[1]:codon[Att/Gtt]:dist[1]:aa[I/V]:805	.	.	.	.
21765	S	203	21765	T	202-203-204	2	aTa	I	.	.	.	Non:base[T/G]:pos[2]:codon[aTa/aGa]:dist[1]:aa[I/R]:203	.	Non:base[T/G]:pos[2]:codon[aTa/aGa]:dist[1]:aa[I/R]:203	.	.
21768	S	206	21768	A	205-206-207	2	cAt	H	.	.	Non:base[A/G]:pos[2]:codon[cAt/cGt]:dist[1]:aa[H/R]:206	.	.	.	.	.
21846	S	284	21846	C	283-284-285	2	aCt	T	Non:base[C/T]:pos[2]:codon[aCt/aTt]:dist[1]:aa[T/I]:284	Non:base[C/T]:pos[2]:codon[aCt/aTt]:dist[1]:aa[T/I]:284	Non:base[C/T]:pos[2]:codon[aCt/aTt]:dist[1]:aa[T/I]:284	Non:base[C/T]:pos[2]:codon[aCt/aTt]:dist[1]:aa[T/I]:284	Non:base[C/T]:pos[2]:codon[aCt/aTt]:dist[1]:aa[T/I]:284	Non:base[C/T]:pos[2]:codon[aCt/aTt]:dist[1]:aa[T/I]:284	Non:base[C/T]:pos[2]:codon[aCt/aTt]:dist[1]:aa[T/I]:284	Non:base[C/T]:pos[2]:codon[aCt/aTt]:dist[1]:aa[T/I]:284
22195	S	633	22195	T	631-632-633	3	aaT	N	.	Non:base[T/G]:pos[3]:codon[aaT/aaG]:dist[1]:aa[N/K]:633	.	.	.	.	.	.
23014	S	1452	23014	A	1450-1451-1452	3	gaA	E	.	.	.	.	.	Non:base[A/C]:pos[3]:codon[gaA/gaC]:dist[1]:aa[E/D]:1452	.	Non:base[A/C]:pos[3]:codon[gaA/gaC]:dist[1]:aa[E/D]:1452
23064	S	1502	23064	A	1501-1502-1503	2	aAt	N	.	Non:base[A/C]:pos[2]:codon[aAt/aCt]:dist[1]:aa[N/T]:1502	.	.	.	.	.	.
23268	S	1706	23268	T	1705-1706-1707	2	aTt	I	.	.	.	Non:base[T/G]:pos[2]:codon[aTt/aGt]:dist[1]:aa[I/S]:1706	.	.	.	.
23400	S	1838	23400	A	1837-1838-1839	2	cAg	Q	.	.	.	.	Non:base[A/G]:pos[2]:codon[cAg/cGg]:dist[1]:aa[Q/R]:1838	.	.	.
23432	S	1870	23432	A	1870-1871-1872	1	Att	I	.	.	.	.	Non:base[A/G]:pos[1]:codon[Att/Gtt]:dist[1]:aa[I/V]:1870	.	.	Non:base[A/G]:pos[1]:codon[Att/Gtt]:dist[1]:aa[I/V]:1870
23525	S	1963	23525	C	1963-1964-1965	1	Cat	H	.	Non:base[C/T]:pos[1]:codon[Cat/Tat]:dist[1]:aa[H/Y]:1963	Non:base[C/T]:pos[1]:codon[Cat/Tat]:dist[1]:aa[H/Y]:1963	.	.	Non:base[C/T]:pos[1]:codon[Cat/Tat]:dist[1]:aa[H/Y]:1963	Non:base[C/T]:pos[1]:codon[Cat/Tat]:dist[1]:aa[H/Y]:1963	Non:base[C/T]:pos[1]:codon[Cat/Tat]:dist[1]:aa[H/Y]:1963
23605	S	2043	23605	T	2041-2042-2043	3	ccT	P	Syn:base[T/G]:pos[3]:codon[ccT/ccG]:dist[1]:aa[P/P]:2043	Syn:base[T/G]:pos[3]:codon[ccT/ccG]:dist[1]:aa[P/P]:2043	Syn:base[T/G]:pos[3]:codon[ccT/ccG]:dist[1]:aa[P/P]:2043	Del:base[T/-]:pos[3]:codon[ccT/---]:dist[3]:aa[P/?]:2043	Syn:base[T/G]:pos[3]:codon[ccT/ccG]:dist[1]:aa[P/P]:2043	Syn:base[T/G]:pos[3]:codon[ccT/ccG]:dist[1]:aa[P/P]:2043	Syn:base[T/G]:pos[3]:codon[ccT/ccG]:dist[1]:aa[P/P]:2043	Syn:base[T/G]:pos[3]:codon[ccT/ccG]:dist[1]:aa[P/P]:2043
23684	S	2122	23684	T	2122-2123-2124	1	Tct	S	.	.	.	.	.	Non:base[T/A]:pos[1]:codon[Tct/Aac]:dist[3]:aa[S/N]:2122	.	.
23685	S	2123	23685	C	2122-2123-2124	2	tCt	S	.	.	Non:base[C/T]:pos[2]:codon[tCt/tTt]:dist[1]:aa[S/F]:2123	.	.	Non:base[C/A]:pos[2]:codon[tCt/aAc]:dist[3]:aa[S/N]:2123	Non:base[C/T]:pos[2]:codon[tCt/tTt]:dist[1]:aa[S/F]:2123	Non:base[C/T]:pos[2]:codon[tCt/tTt]:dist[1]:aa[S/F]:2123
23686	S	2124	23686	T	2122-2123-2124	3	tcT	S	.	.	.	.	.	Non:base[T/C]:pos[3]:codon[tcT/aaC]:dist[3]:aa[S/N]:2124	.	.
23687	S	2125	23687	A	2125-2126-2127	1	Aat	N	.	.	.	.	.	Non:base[A/C]:pos[1]:codon[Aat/Cat]:dist[1]:aa[N/H]:2125	.	.
23729	S	2167	23729	A	2167-2168-2169	1	Acc	T	.	.	.	.	Non:base[A/G]:pos[1]:codon[Acc/Gcc]:dist[1]:aa[T/A]:2167	.	.	.
23746	S	2184	23746	A	2182-2183-2184	3	ccA	P	.	.	.	.	Syn:base[A/G]:pos[3]:codon[ccA/ccG]:dist[1]:aa[P/P]:2184	.	.	.
23749	S	2187	23749	G	2185-2186-2187	3	gtG	V	.	.	.	.	.	.	.	Syn:base[G/T]:pos[3]:codon[gtG/gtT]:dist[1]:aa[V/V]:2187
23863	S	2301	23863	A	2299-2300-2301	3	ttA	L	.	.	.	.	Syn:base[A/G]:pos[3]:codon[ttA/ttG]:dist[1]:aa[L/L]:2301	.	.	.
24516	S	2954	24516	A	2953-2954-2955	2	gAc	D	.	.	.	.	Non:base[A/G]:pos[2]:codon[gAc/gGc]:dist[1]:aa[D/G]:2954	.	.	.
24944	S	3382	24944	G	3382-3383-3384	1	Gtt	V	.	Non:base[G/T]:pos[1]:codon[Gtt/Ttt]:dist[1]:aa[V/F]:3382	.	.	.	.	.	.
25217	S	3655	25217	G	3655-3656-3657	1	Ggt	G	.	.	.	.	.	.	.	Non:base[G/T]:pos[1]:codon[Ggt/Tgt]:dist[1]:aa[G/C]:3655
26138	ORF3a	746	26138	T	745-746-747	2	aTc	I	.	.	.	.	.	.	.	Non:base[T/A]:pos[2]:codon[aTc/aAc]:dist[1]:aa[I/N]:746
26258	E	14	26258	T	13-14-15	2	gTt	V	.	.	.	Non:base[T/C]:pos[2]:codon[gTt/gCt]:dist[1]:aa[V/A]:14	.	.	.	.
26261	E	17	26261	C	16-17-18	2	tCg	S	Non:base[C/T]:pos[2]:codon[tCg/tTg]:dist[1]:aa[S/L]:17	.	.	.	.	.	.	.
26354	E	110	26354	T	109-110-111	2	cTt	L	Non:base[T/A]:pos[2]:codon[cTt/cAt]:dist[1]:aa[L/H]:110	Non:base[T/A]:pos[2]:codon[cTt/cAt]:dist[1]:aa[L/H]:110	Non:base[T/A]:pos[2]:codon[cTt/cAt]:dist[1]:aa[L/H]:110	.	Non:base[T/A]:pos[2]:codon[cTt/cAt]:dist[1]:aa[L/H]:110	Non:base[T/A]:pos[2]:codon[cTt/cAt]:dist[1]:aa[L/H]:110	Non:base[T/A]:pos[2]:codon[cTt/cAt]:dist[1]:aa[L/H]:110	Non:base[T/A]:pos[2]:codon[cTt/cAt]:dist[1]:aa[L/H]:110
26528	M	6	26528	A	2006-05-04	3	gcA	A	.	.	.	.	.	.	.	Syn:base[A/G]:pos[3]:codon[gcA/gcG]:dist[1]:aa[A/A]:6
26557	M	35	26557	A	34-35-36	2	gAg	E	.	.	.	.	.	.	.	Non:base[A/C]:pos[2]:codon[gAg/gCg]:dist[1]:aa[E/A]:35
27383	ORF6	182	27383	A	181-182-183	2	gAt	D	.	.	.	.	.	.	.	Non:base[A/G]:pos[2]:codon[gAt/gGt]:dist[1]:aa[D/G]:182
28144	ORF8	251	28144	T	250-251-252	2	tTa	L	Non:base[T/C]:pos[2]:codon[tTa/tCa]:dist[1]:aa[L/S]:251	Non:base[T/C]:pos[2]:codon[tTa/tCa]:dist[1]:aa[L/S]:251	Non:base[T/C]:pos[2]:codon[tTa/tCa]:dist[1]:aa[L/S]:251	Non:base[T/C]:pos[2]:codon[tTa/tCa]:dist[1]:aa[L/S]:251	Non:base[T/C]:pos[2]:codon[tTa/tCa]:dist[1]:aa[L/S]:251	Non:base[T/C]:pos[2]:codon[tTa/tCa]:dist[1]:aa[L/S]:251	Non:base[T/C]:pos[2]:codon[tTa/tCa]:dist[1]:aa[L/S]:251	Non:base[T/C]:pos[2]:codon[tTa/tCa]:dist[1]:aa[L/S]:251
28453	N	180	28453	C	178-179-180	3	ggC	G	.	Syn:base[C/T]:pos[3]:codon[ggC/ggT]:dist[1]:aa[G/G]:180	.	.	.	.	.	.
28531	N	258	28531	C	256-257-258	3	taC	Y	.	Syn:base[C/T]:pos[3]:codon[taC/taT]:dist[1]:aa[Y/Y]:258	.	.	.	.	.	.
28902	N	629	28902	T	628-629-630	2	aTg	M	.	Non:base[T/C]:pos[2]:codon[aTg/aCg]:dist[1]:aa[M/T]:629	.	.	.	.	.	.
29006	N	733	29006	A	733-734-735	1	Act	T	.	.	.	Non:base[A/C]:pos[1]:codon[Act/Cct]:dist[1]:aa[T/P]:733	.	.	.	.
29366	N	1093	29366	C	1093-1094-1095	1	Cca	P	Non:base[C/T]:pos[1]:codon[Cca/Tca]:dist[1]:aa[P/S]:1093	Non:base[C/T]:pos[1]:codon[Cca/Tca]:dist[1]:aa[P/S]:1093	Non:base[C/T]:pos[1]:codon[Cca/Tca]:dist[1]:aa[P/S]:1093	.	Non:base[C/T]:pos[1]:codon[Cca/Tca]:dist[1]:aa[P/S]:1093	Non:base[C/T]:pos[1]:codon[Cca/Tca]:dist[1]:aa[P/S]:1093	Non:base[C/T]:pos[1]:codon[Cca/Tca]:dist[1]:aa[P/S]:1093	Non:base[C/T]:pos[1]:codon[Cca/Tca]:dist[1]:aa[P/S]:1093
29596	ORF10	39	29596	A	37-38-39	3	atA	I	Non:base[A/G]:pos[3]:codon[atA/atG]:dist[1]:aa[I/M]:39	Non:base[A/G]:pos[3]:codon[atA/atG]:dist[1]:aa[I/M]:39	Non:base[A/G]:pos[3]:codon[atA/atG]:dist[1]:aa[I/M]:39	Non:base[A/G]:pos[3]:codon[atA/atG]:dist[1]:aa[I/M]:39	Non:base[A/G]:pos[3]:codon[atA/atG]:dist[1]:aa[I/M]:39	Non:base[A/G]:pos[3]:codon[atA/atG]:dist[1]:aa[I/M]:39	Non:base[A/G]:pos[3]:codon[atA/atG]:dist[1]:aa[I/M]:39	Non:base[A/G]:pos[3]:codon[atA/atG]:dist[1]:aa[I/M]:39

### Sheet: All mutations PHE
Sample	Pos	ORF	ORFPos	RefBase	CodonPos	RefAA	AApos	Mutation	Frequency	Type	Codon	AA	UniqueToResist
PHE_02_2020_LGP13_LR1_W1_1R	302	ORF1ab/nsp1	37	C	1	H	13	T	0.0699	Non	[Cac/Tac]	[H/Y]	1
PHE_02_2020_LGP13_HR2_W2_25R	444	ORF1ab/nsp1	179	T	2	V	60	G	1	Non	[gTt/gGt]	[V/G]	0
PHE_02_2020_LGP13_HR1_W2_1R	444	ORF1ab/nsp1	179	T	2	V	60	G	0.9992	Non	[gTt/gGt]	[V/G]	0
PHE_02_2020_LGP13_LD_W2_DMSO	444	ORF1ab/nsp1	179	T	2	V	60	G	0.9988	Non	[gTt/gGt]	[V/G]	0
PHE_02_2020_LGP13_LR1_W1_1R	444	ORF1ab/nsp1	179	T	2	V	60	G	0.0818	Non	[gTt/gGt]	[V/G]	0
PHE_02_2020_LGP13_HD_W2_DMSO	513	ORF1ab/nsp1	248	A	2	H	83	C	0.2395	Non	[cAt/cCt]	[H/P]	0
PHE_02_2020_LGP13_HM_W1_NO	648	ORF1ab/nsp1	383	A	2	N	128	C	0.4862	Non	[aAt/aCt]	[N/T]	0
PHE_02_2020_LGP13_HD_W2_DMSO	653	ORF1ab/nsp1	388	G	1	G	130	A	0.1247	Non	[Gga/Aga]	[G/R]	0
PHE_02_2020_LGP13_HM_W1_NO	666	ORF1ab/nsp1	401	A	2	H	134	C	0.1028	Non	[cAt/cCt]	[H/P]	0
PHE_02_2020_LGP13_LR1_W1_1R	745	ORF1ab/nsp1	480	C	3	N	160	T	0.4722	Syn	[aaC/aaT]	[N/N]	1
PHE_02_2020_LGP13_HD_W2_DMSO	751	ORF1ab/nsp1	486	C	3	N	162	T	0.1798	Syn	[aaC/aaT]	[N/N]	0
PHE_02_2020_LGP13_HD_W2_DMSO	815	ORF1ab/nsp2	10	C	1	R	4	T	0.0787	Non	[Cgc/Tgc]	[R/C]	0
PHE_02_2020_LGP13_LD_W2_DMSO	1044	ORF1ab/nsp2	239	C	2	A	80	T	0.3205	Non	[gCa/gTa]	[A/V]	0
PHE_02_2020_LGP13_LD_W2_DMSO	1483	ORF1ab/nsp2	678	T	3	F	226	G	0.0781	Non	[ttT/ttG]	[F/L]	0
PHE_02_2020_LGP13_HR1_W2_1R	2161	ORF1ab/nsp2	1356	A	3	E	452	C	0.5119	Non	[gaA/gaC]	[E/D]	1
PHE_02_2020_LGP13_HD_W2_DMSO	2618	ORF1ab/nsp2	1813	A	1	I	605	G	1	Non	[Att/Gtt]	[I/V]	0
PHE_02_2020_LGP13_HR1_W2_1R	2618	ORF1ab/nsp2	1813	A	1	I	605	G	1	Non	[Att/Gtt]	[I/V]	0
PHE_02_2020_LGP13_HR2_W2_25R	2618	ORF1ab/nsp2	1813	A	1	I	605	G	1	Non	[Att/Gtt]	[I/V]	0
PHE_02_2020_LGP13_LD_W2_DMSO	2618	ORF1ab/nsp2	1813	A	1	I	605	G	1	Non	[Att/Gtt]	[I/V]	0
PHE_02_2020_LGP13_LM_W1_NO	2618	ORF1ab/nsp2	1813	A	1	I	605	G	1	Non	[Att/Gtt]	[I/V]	0
PHE_02_2020_LGP13_HM_W1_NO	2618	ORF1ab/nsp2	1813	A	1	I	605	G	0.9995	Non	[Att/Gtt]	[I/V]	0
PHE_02_2020_LGP13_LR1_W1_1R	2618	ORF1ab/nsp2	1813	A	1	I	605	G	0.9989	Non	[Att/Gtt]	[I/V]	0
PHE_02_2020_LGP3_WT	2618	ORF1ab/nsp2	1813	A	1	I	605	G	0.4798	Non	[Att/Gtt]	[I/V]	0
PHE_02_2020_LGP13_HD_W2_DMSO	2676	ORF1ab/nsp2	1871	C	2	P	624	T	0.2183	Non	[cCt/cTt]	[P/L]	0
PHE_02_2020_LGP13_HR1_W2_1R	2847	ORF1ab/nsp3	128	C	2	T	43	T	0.1326	Non	[aCa/aTa]	[T/I]	1
PHE_02_2020_LGP13_HR2_W2_25R	3083	ORF1ab/nsp3	364	G	1	E	122	A	0.0617	Non	[Gag/Aag]	[E/K]	1
PHE_02_2020_LGP13_HD_W2_DMSO	3827	ORF1ab/nsp3	1108	T	1	S	370	G	0.0624	Non	[Tca/Gca]	[S/A]	0
PHE_02_2020_LGP13_HR1_W2_1R	4571	ORF1ab/nsp3	1852	A	1	N	618	G	0.2107	Non	[Aac/Gac]	[N/D]	1
PHE_02_2020_LGP13_HD_W2_DMSO	5069	ORF1ab/nsp3	2350	G	1	A	784	T	0.1656	Non	[Gct/Tct]	[A/S]	0
PHE_02_2020_LGP13_LM_W1_NO	5812	ORF1ab/nsp3	3093	C	3	D	1031	T	0.0954	Syn	[gaC/gaT]	[D/D]	0
PHE_02_2020_LGP13_LM_W1_NO	6415	ORF1ab/nsp3	3696	A	3	E	1232	C	0.0916	Non	[gaA/gaC]	[E/D]	0
PHE_02_2020_LGP13_HD_W2_DMSO	6614	ORF1ab/nsp3	3895	T	1	L	1299	C	0.1844	Syn	[Tta/Cta]	[L/L]	0
PHE_02_2020_LGP13_HD_W2_DMSO	7103	ORF1ab/nsp3	4384	A	1	T	1462	G	0.1543	Non	[Acc/Gcc]	[T/A]	0
PHE_02_2020_LGP13_LM_W1_NO	7162	ORF1ab/nsp3	4443	C	3	D	1481	T	0.1007	Syn	[gaC/gaT]	[D/D]	0
PHE_02_2020_LGP13_HR2_W2_25R	7274	ORF1ab/nsp3	4555	T	1	F	1519	G	0.7808	Non	[Ttt/Gtt]	[F/V]	1
PHE_02_2020_LGP13_HD_W2_DMSO	7576	ORF1ab/nsp3	4857	T	3	Y	1619	C	0.2306	Syn	[taT/taC]	[Y/Y]	0
PHE_02_2020_LGP13_HM_W1_NO	8183	ORF1ab/nsp3	5464	G	1	G	1822	A	0.183	Non	[Ggg/Agg]	[G/R]	0
PHE_02_2020_LGP13_HD_W2_DMSO	8223	ORF1ab/nsp3	5504	A	2	E	1835	G	0.0815	Non	[gAa/gGa]	[E/G]	0
PHE_02_2020_LGP13_LD_W2_DMSO	8241	ORF1ab/nsp3	5522	A	2	H	1841	G	0.0541	Non	[cAt/cGt]	[H/R]	0
PHE_02_2020_LGP13_HR2_W2_25R	8308	ORF1ab/nsp3	5589	A	3	E	1863	C	0.7838	Non	[gaA/gaC]	[E/D]	1
PHE_02_2020_LGP13_LR1_W1_1R	8679	ORF1ab/nsp4	125	A	2	E	42	G	0.2911	Non	[gAa/gGa]	[E/G]	1
PHE_02_2020_LGP13_HM_W1_NO	8782	ORF1ab/nsp4	228	C	3	S	76	T	1	Syn	[agC/agT]	[S/S]	0
PHE_02_2020_LGP13_HR1_W2_1R	8782	ORF1ab/nsp4	228	C	3	S	76	T	1	Syn	[agC/agT]	[S/S]	0
PHE_02_2020_LGP13_HR2_W2_25R	8782	ORF1ab/nsp4	228	C	3	S	76	T	1	Syn	[agC/agT]	[S/S]	0
PHE_02_2020_LGP13_LD_W2_DMSO	8782	ORF1ab/nsp4	228	C	3	S	76	T	1	Syn	[agC/agT]	[S/S]	0
PHE_02_2020_LGP13_LM_W1_NO	8782	ORF1ab/nsp4	228	C	3	S	76	T	1	Syn	[agC/agT]	[S/S]	0
PHE_02_2020_LGP13_LR1_W1_1R	8782	ORF1ab/nsp4	228	C	3	S	76	T	1	Syn	[agC/agT]	[S/S]	0
PHE_02_2020_LGP3_WT	8782	ORF1ab/nsp4	228	C	3	S	76	T	1	Syn	[agC/agT]	[S/S]	0
PHE_02_2020_LGP13_HD_W2_DMSO	8782	ORF1ab/nsp4	228	C	3	S	76	T	0.9993	Syn	[agC/agT]	[S/S]	0
PHE_02_2020_LGP13_HM_W1_NO	9160	ORF1ab/nsp4	606	T	3	P	202	C	0.0963	Syn	[ccT/ccC]	[P/P]	0
PHE_02_2020_LGP13_LM_W1_NO	9352	ORF1ab/nsp4	798	T	3	N	266	G	0.9588	Non	[aaT/aaG]	[N/K]	0
PHE_02_2020_LGP13_HM_W1_NO	9449	ORF1ab/nsp4	895	T	1	Y	299	C	0.6153	Non	[Tac/Cac]	[Y/H]	0
PHE_02_2020_LGP13_HD_W2_DMSO	9615	ORF1ab/nsp4	1061	C	2	T	354	T	0.236	Non	[aCt/aTt]	[T/I]	0
PHE_02_2020_LGP13_HR1_W2_1R	9852	ORF1ab/nsp4	1298	A	2	D	433	C	0.4739	Non	[gAt/gCt]	[D/A]	1
PHE_02_2020_LGP13_LR1_W1_1R	9867	ORF1ab/nsp4	1313	T	2	L	438	G	0.3252	Non	[cTt/cGt]	[L/R]	1
PHE_02_2020_LGP13_HD_W2_DMSO	10116	ORF1ab/nsp5A-B	62	C	2	T	21	T	0.9961	Non	[aCt/aTt]	[T/I]	0
PHE_02_2020_LGP13_LD_W2_DMSO	10533	ORF1ab/nsp5A-B	479	G	2	C	160	T	1	Non	[tGt/tTt]	[C/F]	0
PHE_02_2020_LGP13_HR2_W2_25R	10533	ORF1ab/nsp5A-B	479	G	2	C	160	T	0.07	Non	[tGt/tTt]	[C/F]	0
PHE_02_2020_LGP13_HR1_W2_1R	10975	ORF1ab/nsp6	3	T	3	S	1	C	0.342	Syn	[agT/agC]	[S/S]	1
PHE_02_2020_LGP13_LD_W2_DMSO	11200	ORF1ab/nsp6	228	C	3	A	76	T	0.7787	Syn	[gcC/gcT]	[A/A]	0
PHE_02_2020_LGP13_HD_W2_DMSO	11320	ORF1ab/nsp6	348	T	3	Y	116	C	0.0507	Syn	[taT/taC]	[Y/Y]	0
PHE_02_2020_LGP13_LD_W2_DMSO	11379	ORF1ab/nsp6	407	C	2	A	136	T	0.0541	Non	[gCt/gTt]	[A/V]	0
PHE_02_2020_LGP13_HR1_W2_1R	11475	ORF1ab/nsp6	503	T	2	I	168	C	1	Non	[aTa/aCa]	[I/T]	1	Shared by 2 resistant samples
PHE_02_2020_LGP13_HR2_W2_25R	11475	ORF1ab/nsp6	503	T	2	I	168	C	1	Non	[aTa/aCa]	[I/T]	1	Shared by 2 resistant samples
PHE_02_2020_LGP13_HM_W1_NO	11511	ORF1ab/nsp6	539	C	2	T	180	T	0.065	Non	[aCa/aTa]	[T/I]	0
PHE_02_2020_LGP13_LM_W1_NO	11522	ORF1ab/nsp6	550	T	1	F	184	G	0.902	Non	[Ttt/Gtt]	[F/V]	0
PHE_02_2020_LGP13_LD_W2_DMSO	11522	ORF1ab/nsp6	550	T	1	F	184	G	0.4104	Non	[Ttt/Gtt]	[F/V]	0
PHE_02_2020_LGP13_HD_W2_DMSO	11522	ORF1ab/nsp6	550	T	1	F	184	G	0.3951	Non	[Ttt/Gtt]	[F/V]	0
PHE_02_2020_LGP13_LR1_W1_1R	11522	ORF1ab/nsp6	550	T	1	F	184	G	0.3661	Non	[Ttt/Gtt]	[F/V]	0
PHE_02_2020_LGP13_HM_W1_NO	11522	ORF1ab/nsp6	550	T	1	F	184	G	0.2074	Non	[Ttt/Gtt]	[F/V]	0
PHE_02_2020_LGP13_HR1_W2_1R	11750	ORF1ab/nsp6	778	C	1	L	260	T	0.7628	Non	[Ctc/Ttc]	[L/F]	1
PHE_02_2020_LGP13_LM_W1_NO	11803	ORF1ab/nsp6	831	T	3	G	277	C	0.8128	Syn	[ggT/ggC]	[G/G]	0
PHE_02_2020_LGP13_HD_W2_DMSO	12541	ORF1ab/nsp8	450	A	3	A	150	T	0.0844	Syn	[gcA/gcT]	[A/A]	0
PHE_02_2020_LGP13_LM_W1_NO	12651	ORF1ab/nsp8	560	C	2	T	187	T	0.1407	Non	[aCa/aTa]	[T/I]	0
PHE_02_2020_LGP13_HM_W1_NO	12741	ORF1ab/nsp9	56	C	2	T	19	T	0.1827	Non	[aCa/aTa]	[T/I]	0
PHE_02_2020_LGP13_HM_W1_NO	12759	ORF1ab/nsp9	74	A	2	D	25	G	0.3412	Non	[gAt/gGt]	[D/G]	0
PHE_02_2020_LGP13_HM_W1_NO	12789	ORF1ab/nsp9	104	C	2	T	35	T	0.0798	Non	[aCa/aTa]	[T/I]	0
PHE_02_2020_LGP13_LR1_W1_1R	13033	ORF1ab/nsp10	9	T	3	N	3	G	0.9525	Non	[aaT/aaG]	[N/K]	1
PHE_02_2020_LGP13_HR1_W2_1R	13246	ORF1ab/nsp10	222	T	3	C	74	C	0.1914	Syn	[tgT/tgC]	[C/C]	1
PHE_02_2020_LGP13_HM_W1_NO	13436	ORF1ab/nsp10	412	C	1	L	138	T	0.1909	Non	[Ctt/Ttt]	[L/F]	0
PHE_02_2020_LGP13_HM_W1_NO	13515	ORF1ab/nsp12	75	C	3	G	25	A	0.0932	Syn	[ggC/ggA]	[G/G]	0
PHE_02_2020_LGP13_LD_W2_DMSO	13704	ORF1ab/nsp12	264	T	3	N	88	G	1	Non	[aaT/aaG]	[N/K]	0
PHE_02_2020_LGP13_HM_W1_NO	13730	ORF1ab/nsp12	290	C	2	A	97	T	0.1109	Non	[gCt/gTt]	[A/V]	0
PHE_02_2020_LGP13_LR1_W1_1R	14503	ORF1ab/nsp12	1063	C	1	H	355	T	0.0993	Non	[Cat/Tat]	[H/Y]	1
PHE_02_2020_LGP13_LM_W1_NO	15168	ORF1ab/nsp12	1728	G	3	L	576	A	0.0972	Syn	[ttG/ttA]	[L/L]	0	neighbours - nsp12 V557L known remdesivir resistance
PHE_02_2020_LGP13_HR2_W2_25R	15168	ORF1ab/nsp12	1728	G	3	L	576	A	0.0815	Syn	[ttG/ttA]	[L/L]	0	neighbours - nsp12 V557L known remdesivir resistance
PHE_02_2020_LGP13_HR1_W2_1R	15168	ORF1ab/nsp12	1728	G	3	L	576	A	0.0811	Syn	[ttG/ttA]	[L/L]	0	neighbours - nsp12 V557L known remdesivir resistance
PHE_02_2020_LGP13_LR1_W1_1R	15168	ORF1ab/nsp12	1728	G	3	L	576	A	0.0779	Syn	[ttG/ttA]	[L/L]	0	neighbours - nsp12 V557L known remdesivir resistance
PHE_02_2020_LGP13_HD_W2_DMSO	15168	ORF1ab/nsp12	1728	G	3	L	576	A	0.0764	Syn	[ttG/ttA]	[L/L]	0	neighbours - nsp12 V557L known remdesivir resistance
PHE_02_2020_LGP3_WT	15168	ORF1ab/nsp12	1728	G	3	L	576	A	0.0743	Syn	[ttG/ttA]	[L/L]	0	neighbours - nsp12 V557L known remdesivir resistance
PHE_02_2020_LGP13_HM_W1_NO	15168	ORF1ab/nsp12	1728	G	3	L	576	A	0.0738	Syn	[ttG/ttA]	[L/L]	0	neighbours - nsp12 V557L known remdesivir resistance
PHE_02_2020_LGP13_LD_W2_DMSO	15168	ORF1ab/nsp12	1728	G	3	L	576	A	0.0683	Syn	[ttG/ttA]	[L/L]	0	neighbours - nsp12 V557L known remdesivir resistance
PHE_02_2020_LGP13_HM_W1_NO	15579	ORF1ab/nsp12	2139	C	3	N	713	T	0.0773	Syn	[aaC/aaT]	[N/N]	0
PHE_02_2020_LGP13_HR1_W2_1R	15846	ORF1ab/nsp12	2406	G	3	E	802	T	0.9985	Non	[gaG/gaT]	[E/D]	1	Shared by 2 resistant samples
PHE_02_2020_LGP13_HR2_W2_25R	15846	ORF1ab/nsp12	2406	G	3	E	802	T	0.9967	Non	[gaG/gaT]	[E/D]	1	Shared by 2 resistant samples
PHE_02_2020_LGP13_LM_W1_NO	15942	ORF1ab/nsp12	2502	A	3	P	834	G	0.0533	Syn	[ccA/ccG]	[P/P]	0
PHE_02_2020_LGP13_LM_W1_NO	15981	ORF1ab/nsp12	2541	C	3	I	847	A	0.7166	Syn	[atC/atA]	[I/I]	0
PHE_02_2020_LGP13_LM_W1_NO	16869	ORF1ab/nsp13	633	C	3	Y	211	T	0.0766	Syn	[taC/taT]	[Y/Y]	0
PHE_02_2020_LGP13_LM_W1_NO	17035	ORF1ab/nsp13	799	G	1	A	267	T	0.2174	Non	[Gca/Tca]	[A/S]	0
PHE_02_2020_LGP13_LR1_W1_1R	17410	ORF1ab/nsp13	1174	C	1	R	392	T	0.253	Non	[Cgt/Tgt]	[R/C]	1
PHE_02_2020_LGP13_LD_W2_DMSO	17731	ORF1ab/nsp13	1495	T	1	F	499	C	0.0755	Non	[Ttc/Ctc]	[F/L]	0
PHE_02_2020_LGP13_HD_W2_DMSO	18298	ORF1ab/nsp14A2-B	259	A	1	I	87	G	0.0716	Non	[Att/Gtt]	[I/V]	0	exonucl
PHE_02_2020_LGP13_HR2_W2_25R	18488	ORF1ab/nsp14A2-B	449	T	2	I	150	C	1	Non	[aTa/aCa]	[I/T]	0	exonucl
PHE_02_2020_LGP13_LD_W2_DMSO	18488	ORF1ab/nsp14A2-B	449	T	2	I	150	C	1	Non	[aTa/aCa]	[I/T]	0	exonucl
PHE_02_2020_LGP13_HM_W1_NO	18488	ORF1ab/nsp14A2-B	449	T	2	I	150	C	0.9996	Non	[aTa/aCa]	[I/T]	0	exonucl
PHE_02_2020_LGP13_LM_W1_NO	18488	ORF1ab/nsp14A2-B	449	T	2	I	150	C	0.9992	Non	[aTa/aCa]	[I/T]	0	exonucl
PHE_02_2020_LGP3_WT	18488	ORF1ab/nsp14A2-B	449	T	2	I	150	C	0.9991	Non	[aTa/aCa]	[I/T]	0	exonucl
PHE_02_2020_LGP13_HR1_W2_1R	18488	ORF1ab/nsp14A2-B	449	T	2	I	150	C	0.999	Non	[aTa/aCa]	[I/T]	0	exonucl
PHE_02_2020_LGP13_LR1_W1_1R	18488	ORF1ab/nsp14A2-B	449	T	2	I	150	C	0.9986	Non	[aTa/aCa]	[I/T]	0	exonucl
PHE_02_2020_LGP13_HD_W2_DMSO	18488	ORF1ab/nsp14A2-B	449	T	2	I	150	C	0.9984	Non	[aTa/aCa]	[I/T]	0	exonucl
PHE_02_2020_LGP13_HM_W1_NO	18788	ORF1ab/nsp14A2-B	749	C	2	T	250	T	0.5769	Non	[aCa/aTa]	[T/I]	0	exonucl
PHE_02_2020_LGP13_HD_W2_DMSO	19068	ORF1ab/nsp14A2-B	1029	A	3	Q	343	G	0.2351	Syn	[caA/caG]	[Q/Q]	0	exonucl
PHE_02_2020_LGP13_LD_W2_DMSO	19467	ORF1ab/nsp14A2-B	1428	T	3	R	476	G	0.0814	Syn	[cgT/cgG]	[R/R]	0	exonucl
PHE_02_2020_LGP13_HR2_W2_25R	20112	ORF1ab/nsp15A1-B	492	A	3	G	164	G	0.191	Syn	[ggA/ggG]	[G/G]	1
PHE_02_2020_LGP13_HD_W2_DMSO	20255	ORF1ab/nsp15A1-B	635	A	2	D	212	C	0.3628	Non	[gAt/gCt]	[D/A]	0
PHE_02_2020_LGP13_LD_W2_DMSO	20425	ORF1ab/nsp15A1-B	805	A	1	I	269	G	0.4522	Non	[Att/Gtt]	[I/V]	0
PHE_02_2020_LGP13_HR1_W2_1R	21759	S	197	A	2	H	66	G	0.3253	Non	[cAt/cGt]	[H/R]	1
PHE_02_2020_LGP13_LD_W2_DMSO	21765	S	203	T	2	I	68	G	0.9521	Non	[aTa/aGa]	[I/R]	0
PHE_02_2020_LGP13_LR1_W1_1R	21765	S	203	T	2	I	68	G	0.5683	Non	[aTa/aGa]	[I/R]	1
PHE_02_2020_LGP13_HD_W2_DMSO	21765	S	203	T	2	I	68	A	0.1021	Non	[aTa/aAa]	[I/K]	0
PHE_02_2020_LGP13_HM_W1_NO	21768	S	206	A	2	H	69	G	0.9969	Non	[cAt/cGt]	[H/R]	0
PHE_02_2020_LGP13_HD_W2_DMSO	21846	S	284	C	2	T	95	T	1	Non	[aCt/aTt]	[T/I]	0
PHE_02_2020_LGP13_HM_W1_NO	21846	S	284	C	2	T	95	T	1	Non	[aCt/aTt]	[T/I]	0
PHE_02_2020_LGP13_HR1_W2_1R	21846	S	284	C	2	T	95	T	1	Non	[aCt/aTt]	[T/I]	0
PHE_02_2020_LGP13_LD_W2_DMSO	21846	S	284	C	2	T	95	T	1	Non	[aCt/aTt]	[T/I]	0
PHE_02_2020_LGP13_LM_W1_NO	21846	S	284	C	2	T	95	T	1	Non	[aCt/aTt]	[T/I]	0
PHE_02_2020_LGP13_LR1_W1_1R	21846	S	284	C	2	T	95	T	0.999	Non	[aCt/aTt]	[T/I]	0
PHE_02_2020_LGP13_HR2_W2_25R	18488	ORF1ab/nsp14A2-B	449	T	2	I	150	C	1	Non	[aTa/aCa]	[I/T]	0
PHE_02_2020_LGP3_WT	21846	S	284	C	2	T	95	T	0.4689	Non	[aCt/aTt]	[T/I]	0
PHE_02_2020_LGP13_LD_W2_DMSO	22088	S	526	C	1	L	176	T	0.0811	Non	[Ctt/Ttt]	[L/F]	0
PHE_02_2020_LGP13_LM_W1_NO	22095	S	533	A	2	D	178	G	0.0828	Non	[gAc/gGc]	[D/G]	0
PHE_02_2020_LGP13_LR1_W1_1R	22117	S	555	T	3	N	185	G	0.0893	Non	[aaT/aaG]	[N/K]	1
PHE_02_2020_LGP13_LM_W1_NO	22195	S	633	T	3	N	211	G	0.743	Non	[aaT/aaG]	[N/K]	0
PHE_02_2020_LGP13_HR1_W2_1R	22301	S	739	A	1	S	247	C	0.2331	Non	[Agt/Cgt]	[S/R]	1
PHE_02_2020_LGP13_HD_W2_DMSO	22799	S	1237	G	1	G	413	A	0.1043	Non	[Ggg/Agg]	[G/R]	0
PHE_02_2020_LGP13_HR2_W2_25R	23014	S	1452	A	3	E	484	C	0.8079	Non	[gaA/gaC]	[E/D]	0
PHE_02_2020_LGP13_LR1_W1_1R	23014	S	1452	A	3	E	484	C	0.4109	Non	[gaA/gaC]	[E/D]	0
PHE_02_2020_LGP13_LM_W1_NO	23014	S	1452	A	3	E	484	C	0.387	Non	[gaA/gaC]	[E/D]	0
PHE_02_2020_LGP13_HD_W2_DMSO	23014	S	1452	A	3	E	484	C	0.3718	Non	[gaA/gaC]	[E/D]	0
PHE_02_2020_LGP13_HM_W1_NO	23014	S	1452	A	3	E	484	C	0.2771	Non	[gaA/gaC]	[E/D]	0
PHE_02_2020_LGP13_HR1_W2_1R	23014	S	1452	A	3	E	484	C	0.2728	Non	[gaA/gaC]	[E/D]	0
PHE_02_2020_LGP13_LM_W1_NO	23056	S	1494	A	3	Q	498	C	0.1038	Non	[caA/caC]	[Q/H]	0
PHE_02_2020_LGP13_LM_W1_NO	23064	S	1502	A	2	N	501	C	0.6123	Non	[aAt/aCt]	[N/T]	0
PHE_02_2020_LGP13_HR2_W2_25R	23064	S	1502	A	2	N	501	C	0.1684	Non	[aAt/aCt]	[N/T]	0
PHE_02_2020_LGP13_LD_W2_DMSO	23268	S	1706	T	2	I	569	G	0.981	Non	[aTt/aGt]	[I/S]	0
PHE_02_2020_LGP13_HD_W2_DMSO	23280	S	1718	C	2	T	573	T	0.3378	Non	[aCt/aTt]	[T/I]	0
PHE_02_2020_LGP13_HD_W2_DMSO	23400	S	1838	A	2	Q	613	G	0.4829	Non	[cAg/cGg]	[Q/R]	0
PHE_02_2020_LGP13_HR2_W2_25R	23432	S	1870	A	1	I	624	G	0.8224	Non	[Att/Gtt]	[I/V]	1
PHE_02_2020_LGP13_HD_W2_DMSO	23432	S	1870	A	1	I	624	G	0.4762	Non	[Att/Gtt]	[I/V]	0
PHE_02_2020_LGP13_HM_W1_NO	23525	S	1963	C	1	H	655	T	0.9991	Non	[Cat/Tat]	[H/Y]	0
PHE_02_2020_LGP13_HR1_W2_1R	23525	S	1963	C	1	H	655	T	0.9602	Non	[Cat/Tat]	[H/Y]	0
PHE_02_2020_LGP13_HR2_W2_25R	23525	S	1963	C	1	H	655	T	0.9545	Non	[Cat/Tat]	[H/Y]	0
PHE_02_2020_LGP13_LR1_W1_1R	23525	S	1963	C	1	H	655	T	0.6285	Non	[Cat/Tat]	[H/Y]	0
PHE_02_2020_LGP13_LM_W1_NO	23525	S	1963	C	1	H	655	T	0.4426	Non	[Cat/Tat]	[H/Y]	0
PHE_02_2020_LGP13_HR2_W2_25R	23605	S	2043	T	3	P	681	G	1	Syn	[ccT/ccG]	[P/P]	0
PHE_02_2020_LGP13_LD_W2_DMSO	23605	S	2043	T	3	P	681	G	1	Syn	[ccT/ccG]	[P/P]	0
PHE_02_2020_LGP13_LM_W1_NO	23605	S	2043	T	3	P	681	G	1	Syn	[ccT/ccG]	[P/P]	0
PHE_02_2020_LGP13_LR1_W1_1R	23605	S	2043	T	3	P	681	G	1	Syn	[ccT/ccG]	[P/P]	0
PHE_02_2020_LGP3_WT	23605	S	2043	T	3	P	681	G	0.9996	Syn	[ccT/ccG]	[P/P]	0
PHE_02_2020_LGP13_HM_W1_NO	23605	S	2043	T	3	P	681	G	0.9995	Syn	[ccT/ccG]	[P/P]	0
PHE_02_2020_LGP13_HR1_W2_1R	23605	S	2043	T	3	P	681	G	0.999	Syn	[ccT/ccG]	[P/P]	0
PHE_02_2020_LGP13_HD_W2_DMSO	23605	S	2043	T	3	P	681	G	0.9989	Syn	[ccT/ccG]	[P/P]	0
PHE_02_2020_LGP13_LD_W2_DMSO	23606	S	2044	C	1	R	682	T	0.0934	Non	[Cgg/Tgg]	[R/W]	0
PHE_02_2020_LGP13_HD_W2_DMSO	23622	S	2060	T	2	V	687	C	0.1065	Non	[gTa/gCa]	[V/A]	0
PHE_02_2020_LGP13_LM_W1_NO	23625	S	2063	C	2	A	688	T	0.3293	Non	[gCt/gTt]	[A/V]	0
PHE_02_2020_LGP13_LR1_W1_1R	23684	S	2122	T	1	S	708	A	0.9992	Non	[Tct/Act]	[S/T]	1	A lot going on in this region - especially for LR1_W1
PHE_02_2020_LGP13_HM_W1_NO	23685	S	2123	C	2	S	708	T	1	Non	[tCt/tTt]	[S/F]	0	A lot going on in this region - especially for LR1_W1
PHE_02_2020_LGP13_HR1_W2_1R	23685	S	2123	C	2	S	708	T	1	Non	[tCt/tTt]	[S/F]	0	A lot going on in this region - especially for LR1_W1
PHE_02_2020_LGP13_HR2_W2_25R	23685	S	2123	C	2	S	708	T	1	Non	[tCt/tTt]	[S/F]	0	A lot going on in this region - especially for LR1_W1
PHE_02_2020_LGP13_LR1_W1_1R	23685	S	2123	C	2	S	708	A	0.9992	Non	[tCt/tAt]	[S/Y]	1	A lot going on in this region - especially for LR1_W1
PHE_02_2020_LGP13_HD_W2_DMSO	23685	S	2123	C	2	S	708	T	0.2046	Non	[tCt/tTt]	[S/F]	0	A lot going on in this region - especially for LR1_W1
PHE_02_2020_LGP13_LR1_W1_1R	23686	S	2124	T	3	S	708	C	0.9975	Syn	[tcT/tcC]	[S/S]	1	A lot going on in this region - especially for LR1_W1
PHE_02_2020_LGP13_LR1_W1_1R	23687	S	2125	A	1	N	709	C	0.9975	Non	[Aat/Cat]	[N/H]	1	A lot going on in this region - especially for LR1_W1
PHE_02_2020_LGP13_HD_W2_DMSO	23729	S	2167	A	1	T	723	G	0.4759	Non	[Acc/Gcc]	[T/A]	0
PHE_02_2020_LGP13_HD_W2_DMSO	23746	S	2184	A	3	P	728	G	0.4819	Syn	[ccA/ccG]	[P/P]	0
PHE_02_2020_LGP13_HR2_W2_25R	23749	S	2187	G	3	V	729	T	0.8302	Syn	[gtG/gtT]	[V/V]	1
PHE_02_2020_LGP13_HD_W2_DMSO	23863	S	2301	A	3	L	767	G	0.4787	Syn	[ttA/ttG]	[L/L]	0
PHE_02_2020_LGP13_HD_W2_DMSO	23997	S	2435	C	2	P	812	T	0.0746	Non	[cCa/cTa]	[P/L]	0
PHE_02_2020_LGP13_LM_W1_NO	24515	S	2953	G	1	D	985	A	0.0655	Non	[Gac/Aac]	[D/N]	0
PHE_02_2020_LGP13_HD_W2_DMSO	24516	S	2954	A	2	D	985	G	0.83	Non	[gAc/gGc]	[D/G]	0
PHE_02_2020_LGP13_HD_W2_DMSO	24923	S	3361	T	1	F	1121	G	0.1977	Non	[Ttt/Gtt]	[F/V]	0
PHE_02_2020_LGP13_LM_W1_NO	24944	S	3382	G	1	V	1128	T	0.9977	Non	[Gtt/Ttt]	[V/F]	0
PHE_02_2020_LGP13_HD_W2_DMSO	25046	S	3484	C	1	P	1162	T	0.0617	Non	[Cca/Tca]	[P/S]	0
PHE_02_2020_LGP13_HR1_W2_1R	25180	S	3618	T	3	Y	1206	C	0.0622	Syn	[taT/taC]	[Y/Y]	1
PHE_02_2020_LGP13_HR2_W2_25R	25217	S	3655	G	1	G	1219	T	0.7885	Non	[Ggt/Tgt]	[G/C]	1
PHE_02_2020_LGP13_HR2_W2_25R	26138	ORF3a	746	T	2	I	249	A	0.8826	Non	[aTc/aAc]	[I/N]	1
PHE_02_2020_LGP13_LD_W2_DMSO	26258	E	14	T	2	V	5	C	0.7368	Non	[gTt/gCt]	[V/A]	0
PHE_02_2020_LGP3_WT	26261	E	17	C	2	S	6	T	0.4821	Non	[tCg/tTg]	[S/L]	0
PHE_02_2020_LGP13_HD_W2_DMSO	26354	E	110	T	2	L	37	A	1	Non	[cTt/cAt]	[L/H]	0
PHE_02_2020_LGP13_HM_W1_NO	26354	E	110	T	2	L	37	A	1	Non	[cTt/cAt]	[L/H]	0
PHE_02_2020_LGP13_HR1_W2_1R	26354	E	110	T	2	L	37	A	1	Non	[cTt/cAt]	[L/H]	0
PHE_02_2020_LGP13_LM_W1_NO	26354	E	110	T	2	L	37	A	1	Non	[cTt/cAt]	[L/H]	0
PHE_02_2020_LGP13_LR1_W1_1R	26354	E	110	T	2	L	37	A	1	Non	[cTt/cAt]	[L/H]	0
PHE_02_2020_LGP13_HR2_W2_25R	26354	E	110	T	2	L	37	A	0.9987	Non	[cTt/cAt]	[L/H]	0
PHE_02_2020_LGP3_WT	26354	E	110	T	2	L	37	A	0.4961	Non	[cTt/cAt]	[L/H]	0
PHE_02_2020_LGP13_LD_W2_DMSO	26354	E	110	T	2	L	37	A	0.2428	Non	[cTt/cAt]	[L/H]	0
PHE_02_2020_LGP13_HR1_W2_1R	26378	E	134	A	2	N	45	G	0.0683	Non	[aAt/aGt]	[N/S]	1
PHE_02_2020_LGP13_HR2_W2_25R	26528	M	6	A	3	A	2	G	0.8617	Syn	[gcA/gcG]	[A/A]	1
PHE_02_2020_LGP13_HR2_W2_25R	26557	M	35	A	2	E	12	C	0.7031	Non	[gAg/gCg]	[E/A]	1
PHE_02_2020_LGP13_HM_W1_NO	26965	M	443	A	2	H	148	G	0.0705	Non	[cAt/cGt]	[H/R]	0
PHE_02_2020_LGP13_HD_W2_DMSO	27227	ORF6	26	T	2	V	9	C	0.1044	Non	[gTt/gCt]	[V/A]	0
PHE_02_2020_LGP13_HD_W2_DMSO	27322	ORF6	121	T	1	S	41	G	0.0747	Non	[Tct/Gct]	[S/A]	0
PHE_02_2020_LGP13_LR1_W1_1R	27379	ORF6	178	A	1	I	60	G	0.0551	Non	[Att/Gtt]	[I/V]	1
PHE_02_2020_LGP13_HR2_W2_25R	27383	ORF6	182	A	2	D	61	G	0.8399	Non	[gAt/gGt]	[D/G]	1
PHE_02_2020_LGP13_LD_W2_DMSO	27400	ORF7a	7	A	1	I	3	C	0.0589	Non	[Att/Ctt]	[I/L]	0
PHE_02_2020_LGP13_HD_W2_DMSO	27739	ORF7a	346	C	1	L	116	A	0.3873	Non	[Ctc/Atc]	[L/I]	0
PHE_02_2020_LGP13_HR1_W2_1R	27756	ORF7b	1	A	1	M	1	G	0.9989	Non	[Atg/Gtg]	[M/V]	1	Mutates 7b strat codon
PHE_02_2020_LGP13_HR1_W2_1R	27756	ORF7a	363	A	3	E	121	G	0.0699	Syn	[gaA/gaG]	[E/E]	1
PHE_02_2020_LGP13_HD_W2_DMSO	28144	ORF8	251	T	2	L	84	C	1	Non	[tTa/tCa]	[L/S]	0
PHE_02_2020_LGP13_LM_W1_NO	28144	ORF8	251	T	2	L	84	C	0.9996	Non	[tTa/tCa]	[L/S]	0
PHE_02_2020_LGP3_WT	28144	ORF8	251	T	2	L	84	C	0.9996	Non	[tTa/tCa]	[L/S]	0
PHE_02_2020_LGP13_HR2_W2_25R	28144	ORF8	251	T	2	L	84	C	0.9994	Non	[tTa/tCa]	[L/S]	0
PHE_02_2020_LGP13_LD_W2_DMSO	28144	ORF8	251	T	2	L	84	C	0.9993	Non	[tTa/tCa]	[L/S]	0
PHE_02_2020_LGP13_HM_W1_NO	28144	ORF8	251	T	2	L	84	C	0.999	Non	[tTa/tCa]	[L/S]	0
PHE_02_2020_LGP13_LR1_W1_1R	28144	ORF8	251	T	2	L	84	C	0.9989	Non	[tTa/tCa]	[L/S]	0
PHE_02_2020_LGP13_HR1_W2_1R	28144	ORF8	251	T	2	L	84	C	0.9915	Non	[tTa/tCa]	[L/S]	0
PHE_02_2020_LGP13_LD_W2_DMSO	28197	ORF8	304	T	1	C	102	C	0.0745	Non	[Tgt/Cgt]	[C/R]	0
PHE_02_2020_LGP13_LM_W1_NO	28453	N	180	C	3	G	60	T	0.9828	Syn	[ggC/ggT]	[G/G]	0
PHE_02_2020_LGP13_LM_W1_NO	28531	N	258	C	3	Y	86	T	0.9035	Syn	[taC/taT]	[Y/Y]	0
PHE_02_2020_LGP13_HM_W1_NO	28854	N	581	C	2	S	194	T	0.1736	Non	[tCa/tTa]	[S/L]	0
PHE_02_2020_LGP13_LM_W1_NO	28902	N	629	T	2	M	210	C	0.9891	Non	[aTg/aCg]	[M/T]	0
PHE_02_2020_LGP13_LM_W1_NO	28917	N	644	G	2	G	215	T	0.0536	Non	[gGt/gTt]	[G/V]	0
PHE_02_2020_LGP13_LD_W2_DMSO	29006	N	733	A	1	T	245	C	0.4731	Non	[Act/Cct]	[T/P]	0
PHE_02_2020_LGP13_HR1_W2_1R	29366	N	1093	C	1	P	365	T	1	Non	[Cca/Tca]	[P/S]	0
PHE_02_2020_LGP13_HD_W2_DMSO	29366	N	1093	C	1	P	365	T	0.9851	Non	[Cca/Tca]	[P/S]	0
PHE_02_2020_LGP13_HR2_W2_25R	29366	N	1093	C	1	P	365	T	0.9829	Non	[Cca/Tca]	[P/S]	0
PHE_02_2020_LGP13_LM_W1_NO	29366	N	1093	C	1	P	365	T	0.9816	Non	[Cca/Tca]	[P/S]	0
PHE_02_2020_LGP13_LR1_W1_1R	29366	N	1093	C	1	P	365	T	0.9706	Non	[Cca/Tca]	[P/S]	0
PHE_02_2020_LGP13_HM_W1_NO	29366	N	1093	C	1	P	365	T	0.9606	Non	[Cca/Tca]	[P/S]	0
PHE_02_2020_LGP3_WT	29366	N	1093	C	1	P	365	T	0.5152	Non	[Cca/Tca]	[P/S]	0
PHE_02_2020_LGP13_LD_W2_DMSO	29366	N	1093	C	1	P	365	T	0.3178	Non	[Cca/Tca]	[P/S]	0
PHE_02_2020_LGP13_HD_W2_DMSO	29596	ORF10	39	A	3	I	13	G	1	Non	[atA/atG]	[I/M]	0
PHE_02_2020_LGP13_HM_W1_NO	29596	ORF10	39	A	3	I	13	G	1	Non	[atA/atG]	[I/M]	0
PHE_02_2020_LGP13_HR2_W2_25R	29596	ORF10	39	A	3	I	13	G	1	Non	[atA/atG]	[I/M]	0
PHE_02_2020_LGP13_LR1_W1_1R	29596	ORF10	39	A	3	I	13	G	1	Non	[atA/atG]	[I/M]	0
PHE_02_2020_LGP3_WT	29596	ORF10	39	A	3	I	13	G	1	Non	[atA/atG]	[I/M]	0
PHE_02_2020_LGP13_LM_W1_NO	29596	ORF10	39	A	3	I	13	G	0.9992	Non	[atA/atG]	[I/M]	0
PHE_02_2020_LGP13_LD_W2_DMSO	29596	ORF10	39	A	3	I	13	G	0.998	Non	[atA/atG]	[I/M]	0

### Sheet: In Del
Sample	Pos	DelLength	DelFreq
LGP13_LM_W1_NO	ORF1ab-517	3	0.988
LGP13_HD_W2_DMSO	ORF1ab-517	3	0.11
LGP13_HD_W2_DMSO	ORF8-28253	1	0.128	ORF8
LGP13_LD_W2_DMSO	Spike-Bristol24	24	0.71
LGP3_WT	Spike-Bristol24	24	0.02
LGP13_LD_W2_DMSO	Nucleo-Bristol51	51	0.001
Sample	Pos	Ins	Freq
LGP13_HM_W1_NO	28250	CTG	0.13
LGP13_LD_W2_DMSO	10527	T	0.05
