## Supplementary DataFiles S2 for "*In vitro* evolution of Remdesivir resistance reveals genome plasticity of SARS-CoV-2"

### Sheet: nsp12
	SARS-CoV-2	SARS-CoV	Unclassified Sarbecovirus	MERS	MHV	Betacoronavirus RefSeqs				Betacoronavirus RefSeqs
Complete genomes	164624	322	14	542	25	20		GAA-E	Embecovirus	>AC_000192.1 Murine hepatitis virus strain JHM, complete genome
GAG-E	163874	322	14	7	0	3		GAA-E	Embecovirus	>NC_001846.1 Murine hepatitis virus strain MHV-A59 C12 mutant, complete genome
GAA-E	1	0	0	535	25	17		GAA-E	Embecovirus	>NC_048217.1 Murine hepatitis virus strain A59, complete genome
GAT-D	3	0	0	0	0	0		GAA-E	Embecovirus	>NC_012936.1 Rat coronavirus Parker, complete genome
GAK-E/D	2	0	0	0	0	0		GAA-E	Embecovirus	>NC_026011.1 Betacoronavirus HKU24 strain HKU24-R05005I, complete genome
GCG-A	1	0	0	0	0	0		GAA-E	Embecovirus	>NC_017083.1 Rabbit coronavirus HKU14, complete genome
Undetermined (Ns)	743	0	0	0	0	0		GAA-E	Embecovirus	>NC_003045.1 Bovine coronavirus isolate BCoV-ENT, complete genome
								GAA-E	Embecovirus	>NC_006213.1 Human coronavirus OC43 strain ATCC VR-759, complete genome
								GAA-E	Embecovirus	>NC_006577.2 Human coronavirus HKU1, complete genome
								GAA-E	Hibecovirus	>NC_025217.1 Bat Hp-betacoronavirus/Zhejiang2013, complete genome
								GAA-E	Merbecovirus	>NC_009020.1 Pipistrellus bat coronavirus HKU5, complete genome
								GAA-E	Merbecovirus	>NC_009019.1 Tylonycteris bat coronavirus HKU4, complete genome
								GAA-E	Merbecovirus	>NC_039207.1 Betacoronavirus Erinaceus/VMC/DEU/2012 isolate ErinaceusCoV/2012-174/GER/2012, complete genome
								GAA-E	Merbecovirus	>NC_019843.3 Middle East respiratory syndrome-related coronavirus isolate HCoV-EMC/2012, complete genome
								GAA-E	Merbecovirus	>NC_038294.1 Betacoronavirus England 1 isolate H123990006, complete genome
								GAA-E	Nobecovirus	>NC_030886.1 Rousettus bat coronavirus isolate GCCDC1 356, complete genome
								GAA-E	Nobecovirus	>NC_009021.1 Rousettus bat coronavirus HKU9, complete genome
								GAG-E	Sarbecovirus	>NC_045512.2 Severe acute respiratory syndrome coronavirus 2 isolate Wuhan-Hu-1, complete genome
								GAG-E	Sarbecovirus	>NC_004718.3 SARS coronavirus Tor2, complete genome
								GAG-E	Sarbecovirus-unclassified	>NC_014470.1 Bat coronavirus BM48-31/BGR/2008, complete genome
										Unclassified Sarbecovirus
										>KT444582.1 SARS-like coronavirus WIV16, complete genome
										>MK211376.1 Coronavirus BtRs-BetaCoV/YN2018B, complete genome
										>MK211378.1 Coronavirus BtRs-BetaCoV/YN2018D, complete genome
										>MT040335.1 Pangolin coronavirus isolate PCoV_GX-P5L, complete genome
										>MT040333.1 Pangolin coronavirus isolate PCoV_GX-P4L, complete genome
										>MT040336.1 Pangolin coronavirus isolate PCoV_GX-P5E, complete genome
										>MT040334.1 Pangolin coronavirus isolate PCoV_GX-P1E, complete genome
										>MT072865.1 Pangolin coronavirus isolate PCoV_GX-P3B genomic sequence
										>MT072864.1 Pangolin coronavirus isolate PCoV_GX-P2V, complete genome
										>MK211377.1 Coronavirus BtRs-BetaCoV/YN2018C, complete genome
										>MK211374.1 Coronavirus BtRl-BetaCoV/SC2018, complete genome
										>MT121216.1 Pangolin coronavirus isolate MP789, complete genome
										>GU190215.1 Bat coronavirus BM48-31/BGR/2008, complete genome
										>MT084071.1 Pangolin coronavirus isolate MP789 genomic sequence

### Sheet: nsp6
	SARS-CoV-2	SARS-CoV	Unclassified Sarbecovirus	MERS	MHV	Betacoronavirus RefSeqs			SARS-CoV-2: AYA-I/T
Complete genomes	164624	322	14	542	25	20			>England/ALDP-9CCA90/2020
ATA-I	162013	3	2	0	0	2			>England/PHEC-12575/2020
ATT-I	0	1	6	0	0	1
GTT-V	0	317	6	8	0	3
GTC-V	0	0	0	532	0	3
GTG-V	0	0	0	0	0	1
GTA-V	8	0	0	0	0	0
CTC-L	0	0	0	0	25	4
TTA-L	5	0	0	2	0	0
TTG-L	0	0	0	0	0	2
CTT-L	0	0	0	0	0	3
ACA-T	5	0	0	0	0	0
ATG-M	3	0	0	0	0	1
AYA-I/T	2	0	0	0	0	0
Undetermined [Ns]	2588	1	0	0	0	0
